# *Lactobacillus crispatus* S-layer proteins modulate innate immune response and inflammation in the lower female reproductive tract

**DOI:** 10.1101/2024.09.13.612838

**Authors:** Alexiane Decout, Ioannis Krasias, Lauren Roberts, Belen Gimeno Molina, Chloé Charenton, Daniel Brown Romero, Qiong Y. Tee, Julian R. Marchesi, Sherrianne Ng, Lynne Sykes, Phillip R Bennett, David A. MacIntyre

## Abstract

*Lactobacillus* species dominance of the vaginal microbiome is a hallmark of vaginal health. Pathogen displacement of vaginal lactobacilli drives innate immune activation and mucosal barrier disruption which increases the risks of STI acquisition and, in pregnancy, of preterm birth. Using cell reporter systems, we describe differential TLR mediated activation of the proinflammatory transcription factor NF-κB by vaginal pathogens and commensals. Vaginal *Lactobacillus* strains associated with optimal health were shown to selectively interact with anti-inflammatory innate immune receptors whereas species associated with suboptimal health including *L. iners* and *Gardnerella vaginalis* interacted with both pro- and anti-inflammatory receptors. Anti-inflammatory action of *L. crispatus* was regulated by surface layer protein (SLPs)-mediated shielding of TLR ligands and selective interaction with anti-inflammatory receptor, DC-SIGN. In pregnant women, cervicovaginal SLPs were predominately associated with *Lactobacillus-*enriched microbiota. These data offer new mechanistic insights into how vaginal microbiota modulate host immune response and influences risk of preterm birth.
