## Supplemental Table 1 for "*Lactobacillus crispatus* S-layer proteins modulate innate immune response and inflammation in the lower female reproductive tract"

### Sheet: Sheet1
		Extended Data Table 1: Bacterial strains
		Species	Strain ID	Source	Origin	Symptoms	Culturing media solid	Culturing media liquid	Culturing conditions	Washing buffer	References
		Lactobacillus crispatus	UMB0040	Cardiff Lab	Urine	Control	MRS	MRS	Anaerobic (10% Co2, 10% hydrogen, 80% nitrogen; 70% humidity)	Hanks Balanced Salt Solution, degassed	Pearce et al 2014, Thomas-White et al 2015
		Lactobacillus crispatus	UMB0085	Cardiff Lab	Urine	Over active bladder (OAB)	MRS	MRS	Anaerobic (10% Co2, 10% hydrogen, 80% nitrogen; 70% humidity)	Hanks Balanced Salt Solution, degassed	Pearce et al 2014, Thomas-White et al 2015
		Lactobacillus crispatus	UMB0803	Cardiff Lab	Urine	Control	MRS	MRS	Anaerobic (10% Co2, 10% hydrogen, 80% nitrogen; 70% humidity)	Hanks Balanced Salt Solution, degassed	Pearce et al 2014, Thomas-White et al 2015
		Lactobacillus crispatus	UMB0824	Cardiff Lab	Urine	Over active bladder (OAB)	MRS	MRS	Anaerobic (10% Co2, 10% hydrogen, 80% nitrogen; 70% humidity)	Hanks Balanced Salt Solution, degassed	Pearce et al 2014, Thomas-White et al 2015
		Lactobacillus crispatus	UMB1398	Cardiff Lab	Urine	Control	MRS	MRS	Anaerobic (10% Co2, 10% hydrogen, 80% nitrogen; 70% humidity)	Hanks Balanced Salt Solution, degassed	Pearce et al 2014, Thomas-White et al 2015
		Lactobacillus crispatus	DSM20584	DSMZ			MRS	MRS	Anaerobic (10% Co2, 10% hydrogen, 80% nitrogen; 70% humidity)	Hanks Balanced Salt Solution, degassed
		Lactobacillus crispatus	4M1	MoD collection	Vaginal swab	Term delivery	MRS	MRS	Anaerobic (10% Co2, 10% hydrogen, 80% nitrogen; 70% humidity)	Hanks Balanced Salt Solution, degassed	/
		Lactobacillus crispatus	5M1	MoD collection	Vaginal swab	Term delivery	MRS	MRS	Anaerobic (10% Co2, 10% hydrogen, 80% nitrogen; 70% humidity)	Hanks Balanced Salt Solution, degassed	/
		Lactobacillus crispatus	13M1	MoD collection	Vaginal swab	Term delivery	MRS	MRS	Anaerobic (10% Co2, 10% hydrogen, 80% nitrogen; 70% humidity)	Hanks Balanced Salt Solution, degassed	/
		Lactobacillus crispatus	14M4	MoD collection	Vaginal swab	Term delivery	MRS	MRS	Anaerobic (10% Co2, 10% hydrogen, 80% nitrogen; 70% humidity)	Hanks Balanced Salt Solution, degassed	/
		Lactobacillus crispatus	19N1	MoD collection	Vaginal swab	Term delivery	MRS	MRS	Anaerobic (10% Co2, 10% hydrogen, 80% nitrogen; 70% humidity)	Hanks Balanced Salt Solution, degassed	/
		Lactobacillus jensenii	DSM20557	DSMZ			MRS	MRS	Anaerobic (10% Co2, 10% hydrogen, 80% nitrogen; 70% humidity)	Hanks Balanced Salt Solution, degassed
		Lactobacillus jensenii	23M3	MoD collection	Vaginal swab	Term delivery	MRS	MRS	Anaerobic (10% Co2, 10% hydrogen, 80% nitrogen; 70% humidity)	Hanks Balanced Salt Solution, degassed	/
		Lactobacillus jensenii	19M1	MoD collection	Vaginal swab	Term delivery	MRS	MRS	Anaerobic (10% Co2, 10% hydrogen, 80% nitrogen; 70% humidity)	Hanks Balanced Salt Solution, degassed	/
		Lactobacillus johnsonii	DSM10533	DSMZ			MRS	MRS	Anaerobic (10% Co2, 10% hydrogen, 80% nitrogen; 70% humidity)	Hanks Balanced Salt Solution, degassed	/
		Lactobacillus johnsonii	12M5	MoD collection	Vaginal swab	Term delivery	MRS	MRS	Anaerobic (10% Co2, 10% hydrogen, 80% nitrogen; 70% humidity)	Hanks Balanced Salt Solution, degassed	/
		Limosilactobacillus vaginalis	DSM5837	DSMZ			MRS	MRS	Anaerobic (10% Co2, 10% hydrogen, 80% nitrogen; 70% humidity)	Hanks Balanced Salt Solution, degassed
		Limosilactobacillus vaginalis	10N3	MoD collection	Vaginal swab	Term delivery	MRS	MRS	Anaerobic (10% Co2, 10% hydrogen, 80% nitrogen; 70% humidity)	Hanks Balanced Salt Solution, degassed	/
		Lactobacillus gasseri	DSM20077	DSMZ			MRS	MRS	Anaerobic (10% Co2, 10% hydrogen, 80% nitrogen; 70% humidity)	Hanks Balanced Salt Solution, degassed
		Lactobacillus gasseri	21M4	MoD collection	Vaginal swab	Term delivery	MRS	MRS	Anaerobic (10% Co2, 10% hydrogen, 80% nitrogen; 70% humidity)	Hanks Balanced Salt Solution, degassed	/
		Lactobacillus gasseri	19N2	MoD collection	Vaginal swab	Term delivery	MRS	MRS	Anaerobic (10% Co2, 10% hydrogen, 80% nitrogen; 70% humidity)	Hanks Balanced Salt Solution, degassed	/
		Lactobacillus gasseri	18M1	MoD collection	Vaginal swab	Term delivery	MRS	MRS	Anaerobic (10% Co2, 10% hydrogen, 80% nitrogen; 70% humidity)	Hanks Balanced Salt Solution, degassed	/
		Lactobacillus iners	DSM13335	DSMZ			Columbia agar supplemented with 5% horse blood	VMM	Anaerobic (10% Co2, 10% hydrogen, 80% nitrogen; 70% humidity)	Hanks Balanced Salt Solution, degassed
		Lactobacillus iners	DSM13336	DSMZ			Columbia agar supplemented with 5% horse blood	VMM	Anaerobic (10% Co2, 10% hydrogen, 80% nitrogen; 70% humidity)	Hanks Balanced Salt Solution, degassed
		Lactobacillus iners	21N1	MoD collection	Vaginal swab	Term delivery	Columbia agar supplemented with 5% horse blood	VMM	Anaerobic (10% Co2, 10% hydrogen, 80% nitrogen; 70% humidity)	Hanks Balanced Salt Solution, degassed	/
		Lactobacillus iners	24C1	MoD collection	Vaginal swab	Term delivery	Columbia agar supplemented with 5% horse blood	VMM	Anaerobic (10% Co2, 10% hydrogen, 80% nitrogen; 70% humidity)	Hanks Balanced Salt Solution, degassed	/
		Gardnerella vaginalis	UMB0233	Cardiff Lab	Urine	Over active bladder (OAB)	Columbia agar supplemented with 5% horse blood	VMM	Anaerobic (10% Co2, 10% hydrogen, 80% nitrogen; 70% humidity)	Hanks Balanced Salt Solution, degassed	Pearce et al 2014, Thomas-White et al 2015
		Gardnerella vaginalis	UMB0358	Cardiff Lab	Urine	Over active bladder (OAB)	Columbia agar supplemented with 5% horse blood	VMM	Anaerobic (10% Co2, 10% hydrogen, 80% nitrogen; 70% humidity)	Hanks Balanced Salt Solution, degassed	Pearce et al 2014, Thomas-White et al 2015
		Gardnerella vaginalis	UMB0540	Cardiff Lab	Urine	Over active bladder (OAB)	Columbia agar supplemented with 5% horse blood	VMM	Anaerobic (10% Co2, 10% hydrogen, 80% nitrogen; 70% humidity)	Hanks Balanced Salt Solution, degassed	Pearce et al 2014, Thomas-White et al 2015
		Gardnerella vaginalis	UMB0775	Cardiff Lab	Urine	Stress Urinary Incontinence (SUI)	Columbia agar supplemented with 5% horse blood	VMM	Anaerobic (10% Co2, 10% hydrogen, 80% nitrogen; 70% humidity)	Hanks Balanced Salt Solution, degassed	In preparation
		Gardnerella vaginalis	UMB1414	Cardiff Lab	Urine	Diabetic (voided urine)	Columbia agar supplemented with 5% horse blood	VMM	Anaerobic (10% Co2, 10% hydrogen, 80% nitrogen; 70% humidity)	Hanks Balanced Salt Solution, degassed	In preparation
		Gardnerella vaginalis	DSM4944	DSMZ			Columbia agar supplemented with 5% horse blood	VMM	Anaerobic (10% Co2, 10% hydrogen, 80% nitrogen; 70% humidity)	Hanks Balanced Salt Solution, degassed
		Gardnerella vaginalis	12N4	MoD collection	Vaginal swab	Term delivery	Columbia agar supplemented with 5% horse blood	VMM	Anaerobic (10% Co2, 10% hydrogen, 80% nitrogen; 70% humidity)	Hanks Balanced Salt Solution, degassed	/
		Gardnerella vaginalis	13C1	MoD collection	Vaginal swab	Term delivery	Columbia agar supplemented with 5% horse blood	VMM	Anaerobic (10% Co2, 10% hydrogen, 80% nitrogen; 70% humidity)	Hanks Balanced Salt Solution, degassed	/
		Gardnerella vaginalis	18C2	MoD collection	Vaginal swab	Term delivery	Columbia agar supplemented with 5% horse blood	VMM	Anaerobic (10% Co2, 10% hydrogen, 80% nitrogen; 70% humidity)	Hanks Balanced Salt Solution, degassed	/
		Echerischia coli	DSM3925	DSMZ			LB	LB	Aerobic, liquid culture areobic shaking at 200 rpm	PBS
		Fannyhessea vaginae	DSM15829	DSMZ			Columbia agar supplemented with 5% horse blood	VMM	Anaerobic (10% Co2, 10% hydrogen, 80% nitrogen; 70% humidity)	Hanks Balanced Salt Solution, degassed
		Klebsiella pneumoniae	LMG03116	LMG			LB	LB	Aerobic, liquid culture areobic shaking at 200 rpm	PBS
		Streptococcus agalactiae	UMB0776	Cardiff Lab	Urine	Control	BHI	BHI	Anaerobic (10% Co2, 10% hydrogen, 80% nitrogen; 70% humidity)	Hanks Balanced Salt Solution, degassed	Pearce et al 2014, Thomas-White et al 2015
		Fusobacterium nucleatum	ATCC23726	ATCC			Columbia agar supplemented with 5% horse blood	sBHI (BHI supplemeted with 5 g/l yeast extract, 0.05 g/l L-cysteine, 0.1 g/l D-(+)-cellobiose, 0.1g/l D-(+)-maltose)	Anaerobic (10% Co2, 10% hydrogen, 80% nitrogen; 70% humidity)	Hanks Balanced Salt Solution, degassed
		Mobiluncus mulieris	DSM2710	DSMZ			Columbia agar supplemented with 5% horse blood	VMM	Anaerobic (10% Co2, 10% hydrogen, 80% nitrogen; 70% humidity)	Hanks Balanced Salt Solution, degassed
		Sneathia vaginalis	DSM16631	DSMZ			Columbia agar supplemented with 5% horse blood	VMM	Anaerobic (10% Co2, 10% hydrogen, 80% nitrogen; 70% humidity)	Hanks Balanced Salt Solution, degassed
		Veillonella atypica	1CB2	MoD collection	Vaginal swab	Term delivery	Columbia agar supplemented with 5% horse blood	VMM	Anaerobic (10% Co2, 10% hydrogen, 80% nitrogen; 70% humidity)	Hanks Balanced Salt Solution, degassed
		Finegoldia magna	7C5	MoD collection	Vaginal swab	Term delivery	Columbia agar supplemented with 5% horse blood	VMM	Anaerobic (10% Co2, 10% hydrogen, 80% nitrogen; 70% humidity)	Hanks Balanced Salt Solution, degassed
		Prevotella bivia	12C7	MoD collection	Vaginal swab	Term delivery	Columbia agar supplemented with 5% horse blood	VMM	Anaerobic (10% Co2, 10% hydrogen, 80% nitrogen; 70% humidity)	Hanks Balanced Salt Solution, degassed
